# A genome-to-proteome atlas charts natural variants controlling proteome diversity and forecasts their fitness effects

**DOI:** 10.1101/2024.10.18.619054

**Authors:** Christopher M. Jakobson, Johannes Hartl, Pauline Trébulle, Michael Mülleder, Daniel F. Jarosz, Markus Ralser

## Abstract

Despite abundant genomic and phenotypic data across individuals and environments, the functional impact of most mutations on phenotype remains unclear. Here, we bridge this gap by linking genome to proteome in 800 meiotic progeny from an intercross between two closely related *Saccharomyces cerevisiae* isolates adapted to distinct niches. Modest genetic distance between the parents generated remarkable proteomic diversity that was amplified in the progeny and captured by 6,476 genotype-protein associations, over 1,600 of which we resolved to single variants. Proteomic adaptation emerged through the combined action of numerous *cis*- and *trans*-regulatory mutations, a regulatory architecture that was conserved across the species. Notably, *trans*-regulatory variants often arose in proteins not traditionally associated with gene regulation, such as enzymes. Moreover, the proteomic consequences of mutations predicted fitness under various stresses. Our study demonstrates that the collective action of natural genetic variants drives dramatic proteome diversification, with molecular consequences that forecast phenotypic outcomes.

**Highlights:**

- Proteome diversity arises from natural genetic variants, with divergent proteomes in closely related parents and progeny.
- *Cis-*regulatory elements had strong individual impacts, but coherent *trans* effects combined to dominate protein expression.
- Directional selection and frequent transgression suggest much of the proteome is under selective pressure.
- Many *trans*-regulators are enzymes or transporters, with fewer than 4% of pQTLs linking known interactors.
- Genome-to-proteome connections predicted the fitness impact of mutations under various stresses, including a strong but hidden causal variant in *IRA2/*NF1.
