## Supplemental Table S1 for "A genome-to-proteome atlas charts natural variants controlling proteome diversity and forecasts their fitness effects"

### Sheet: Sheet1
Plate 1		column
		1	2	3	4	5	6	7	8	9	10	11	12
row	A	BLANK	F6 haploid	F6 haploid	F6 haploid	F6 haploid	F6 haploid	RM11 (YDJ6649)	F6 haploid	F6 haploid	F6 haploid	F6 haploid	F6 haploid
	B	F6 haploid	F6 haploid	F6 haploid	F6 haploid	YJM975 (YDJ6635)	UWOPS87-2421 (YDJ6623)	273614N (YDJ6626)	F6 haploid	F6 haploid	322134S (YDJ6628)	F6 haploid	Y55 (YDJ6629)
	C	F6 haploid	F6 haploid	F6 haploid	F6 haploid	F6 haploid	F6 haploid	F6 haploid	UWOPS83-787.3 (YDJ6630)	SK1 (YDJ6631)	F6 haploid	F6 haploid	F6 haploid
	D	BC187 (YDJ6632)	F6 haploid	F6 haploid	F6 haploid	F6 haploid	RM11 (YDJ6649)	YJM975 (YDJ6635)	F6 haploid	YJM978 (YDJ6633)	YJM981 (YDJ6634)	F6 haploid	YJM975 (YDJ6635)
	E	F6 haploid	F6 haploid	DBVPG1373 (YDJ6636)	F6 haploid	F6 haploid	F6 haploid	F6 haploid	F6 haploid	DBVPG1106 (YDJ6637)	DBVPG6765 (YDJ6638)	F6 haploid	F6 haploid
	F	F6 haploid	F6 haploid	F6 haploid	F6 haploid	F6 haploid	F6 haploid	F6 haploid	F6 haploid	L_1374 (YDJ6639)	F6 haploid	F6 haploid	F6 haploid
	G	L_1528 (YDJ6640)	F6 haploid	F6 haploid	F6 haploid	F6 haploid	F6 haploid	F6 haploid	F6 haploid	F6 haploid	F6 haploid	F6 haploid	F6 haploid
	H	F6 haploid	BLANK	RM11 (YDJ6649)	F6 haploid	F6 haploid	F6 haploid	F6 haploid	F6 haploid	F6 haploid	F6 haploid	YJM975 (YDJ6635)	F6 haploid
Plate 2		column
		1	2	3	4	5	6	7	8	9	10	11	12
row	A	F6 haploid	BLANK	F6 haploid	F6 haploid	F6 haploid	F6 haploid	F6 haploid	F6 haploid	F6 haploid	RM11 (YDJ6649)	F6 haploid	F6 haploid
	B	F6 haploid	F6 haploid	F6 haploid	YJM975 (YDJ6635)	F6 haploid	DBVPG6044 (YDJ6641)	F6 haploid	F6 haploid	F6 haploid	F6 haploid	F6 haploid	F6 haploid
	C	F6 haploid	F6 haploid	F6 haploid	F6 haploid	F6 haploid	F6 haploid	F6 haploid	F6 haploid	F6 haploid	F6 haploid	F6 haploid	F6 haploid
	D	F6 haploid	F6 haploid	NCYC110 (YDJ6642)	UWOPS03-461.4 (YDJ6643)	F6 haploid	UWOPS05-217.3 (YDJ6644)	F6 haploid	F6 haploid	F6 haploid	F6 haploid	F6 haploid	F6 haploid
	E	UWOPS05-227.2 (YDJ6645)	F6 haploid	F6 haploid	F6 haploid	F6 haploid	Y12 (YDJ6646)	RM11 (YDJ6649)	YJM975 (YDJ6635)	F6 haploid	YPS606 (YDJ6647)	YPS128 (YDJ6648)	UWOPS87-2421 (YDJ6623)
	F	F6 haploid	F6 haploid	F6 haploid	F6 haploid	F6 haploid	F6 haploid	F6 haploid	F6 haploid	F6 haploid	273614N (YDJ6626)	F6 haploid	F6 haploid
	G	F6 haploid	F6 haploid	F6 haploid	322134S (YDJ6628)	F6 haploid	Y55 (YDJ6629)	F6 haploid	F6 haploid	RM11 (YDJ6649)	F6 haploid	YJM975 (YDJ6635)	F6 haploid
	H	F6 haploid	BLANK	F6 haploid	F6 haploid	F6 haploid	F6 haploid	F6 haploid	F6 haploid	F6 haploid	F6 haploid	F6 haploid	F6 haploid
Plate 3		column
		1	2	3	4	5	6	7	8	9	10	11	12
row	A	F6 haploid	F6 haploid	BLANK	F6 haploid	RM11 (YDJ6649)	F6 haploid	F6 haploid	YJM975 (YDJ6635)	F6 haploid	F6 haploid	F6 haploid	F6 haploid
	B	F6 haploid	F6 haploid	F6 haploid	F6 haploid	UWOPS83-787.3 (YDJ6630)	SK1 (YDJ6631)	F6 haploid	BC187 (YDJ6632)	F6 haploid	F6 haploid	F6 haploid	F6 haploid
	C	F6 haploid	YJM978 (YDJ6633)	F6 haploid	F6 haploid	F6 haploid	F6 haploid	F6 haploid	F6 haploid	YJM981 (YDJ6634)	YJM975 (YDJ6635)	F6 haploid	F6 haploid
	D	F6 haploid	F6 haploid	F6 haploid	F6 haploid	F6 haploid	DBVPG1373 (YDJ6636)	RM11 (YDJ6649)	F6 haploid	F6 haploid	YJM975 (YDJ6635)	F6 haploid	F6 haploid
	E	F6 haploid	F6 haploid	F6 haploid	F6 haploid	F6 haploid	F6 haploid	F6 haploid	F6 haploid	F6 haploid	F6 haploid	F6 haploid	F6 haploid
	F	F6 haploid	F6 haploid	F6 haploid	F6 haploid	F6 haploid	F6 haploid	DBVPG1106 (YDJ6637)	F6 haploid	DBVPG6765 (YDJ6638)	F6 haploid	F6 haploid	F6 haploid
	G	F6 haploid	F6 haploid	F6 haploid	F6 haploid	L_1374 (YDJ6639)	F6 haploid	F6 haploid	F6 haploid	F6 haploid	F6 haploid	F6 haploid	F6 haploid
	H	F6 haploid	BLANK	L_1528 (YDJ6640)	DBVPG6044 (YDJ6641)	F6 haploid	NCYC110 (YDJ6642)	UWOPS03-461.4 (YDJ6643)	RM11 (YDJ6649)	F6 haploid	F6 haploid	F6 haploid	YJM975 (YDJ6635)
Plate 4		column
		1	2	3	4	5	6	7	8	9	10	11	12
row	A	F6 haploid	F6 haploid	F6 haploid	BLANK	RM11 (YDJ6649)	F6 haploid	F6 haploid	F6 haploid	YJM975 (YDJ6635)	F6 haploid	F6 haploid	F6 haploid
	B	F6 haploid	F6 haploid	UWOPS05-217.3 (YDJ6644)	UWOPS05-227.2 (YDJ6645)	F6 haploid	F6 haploid	Y12 (YDJ6646)	F6 haploid	F6 haploid	YPS606 (YDJ6647)	F6 haploid	F6 haploid
	C	YPS128 (YDJ6648)	UWOPS87-2421 (YDJ6623)	F6 haploid	F6 haploid	F6 haploid	F6 haploid	F6 haploid	F6 haploid	F6 haploid	F6 haploid	F6 haploid	273614N (YDJ6626)
	D	F6 haploid	RM11 (YDJ6649)	F6 haploid	YJM975 (YDJ6635)	F6 haploid	322134S (YDJ6628)	Y55 (YDJ6629)	F6 haploid	F6 haploid	UWOPS83-787.3 (YDJ6630)	F6 haploid	F6 haploid
	E	F6 haploid	SK1 (YDJ6631)	F6 haploid	BC187 (YDJ6632)	F6 haploid	F6 haploid	F6 haploid	F6 haploid	YJM978 (YDJ6633)	F6 haploid	F6 haploid	F6 haploid
	F	F6 haploid	F6 haploid	F6 haploid	F6 haploid	F6 haploid	F6 haploid	F6 haploid	F6 haploid	F6 haploid	YJM981 (YDJ6634)	F6 haploid	F6 haploid
	G	F6 haploid	F6 haploid	F6 haploid	F6 haploid	F6 haploid	F6 haploid	F6 haploid	YJM975 (YDJ6635)	F6 haploid	F6 haploid	F6 haploid	F6 haploid
	H	F6 haploid	BLANK	F6 haploid	F6 haploid	F6 haploid	RM11 (YDJ6649)	F6 haploid	F6 haploid	YJM975 (YDJ6635)	F6 haploid	F6 haploid	F6 haploid
Plate 5		column
		1	2	3	4	5	6	7	8	9	10	11	12
row	A	F6 haploid	F6 haploid	F6 haploid	F6 haploid	BLANK	F6 haploid	F6 haploid	F6 haploid	F6 haploid	F6 haploid	F6 haploid	F6 haploid
	B	F6 haploid	F6 haploid	F6 haploid	F6 haploid	F6 haploid	F6 haploid	F6 haploid	F6 haploid	F6 haploid	F6 haploid	F6 haploid	RM11 (YDJ6649)
	C	F6 haploid	YJM975 (YDJ6635)	F6 haploid	F6 haploid	DBVPG1373 (YDJ6636)	DBVPG1106 (YDJ6637)	F6 haploid	RM11 (YDJ6649)	F6 haploid	F6 haploid	F6 haploid	F6 haploid
	D	F6 haploid	F6 haploid	F6 haploid	F6 haploid	F6 haploid	F6 haploid	F6 haploid	F6 haploid	F6 haploid	F6 haploid	F6 haploid	YJM975 (YDJ6635)
	E	F6 haploid	F6 haploid	F6 haploid	F6 haploid	F6 haploid	DBVPG6765 (YDJ6638)	F6 haploid	F6 haploid	F6 haploid	F6 haploid	F6 haploid	F6 haploid
	F	F6 haploid	F6 haploid	F6 haploid	F6 haploid	F6 haploid	F6 haploid	L_1374 (YDJ6639)	F6 haploid	F6 haploid	F6 haploid	F6 haploid	F6 haploid
	G	F6 haploid	F6 haploid	F6 haploid	F6 haploid	L_1528 (YDJ6640)	RM11 (YDJ6649)	F6 haploid	F6 haploid	F6 haploid	F6 haploid	F6 haploid	F6 haploid
	H	F6 haploid	BLANK	F6 haploid	F6 haploid	F6 haploid	F6 haploid	F6 haploid	F6 haploid	YJM975 (YDJ6635)	F6 haploid	F6 haploid	F6 haploid
Plate 6		column
		1	2	3	4	5	6	7	8	9	10	11	12
row	A	RM11 (YDJ6649)	F6 haploid	F6 haploid	F6 haploid	F6 haploid	BLANK	F6 haploid	F6 haploid	F6 haploid	F6 haploid	YJM975 (YDJ6635)	F6 haploid
	B	DBVPG6044 (YDJ6641)	NCYC110 (YDJ6642)	F6 haploid	F6 haploid	F6 haploid	UWOPS03-461.4 (YDJ6643)	F6 haploid	F6 haploid	UWOPS05-217.3 (YDJ6644)	F6 haploid	UWOPS05-227.2 (YDJ6645)	F6 haploid
	C	F6 haploid	Y12 (YDJ6646)	YPS606 (YDJ6647)	YPS128 (YDJ6648)	F6 haploid	F6 haploid	F6 haploid	F6 haploid	F6 haploid	F6 haploid	F6 haploid	F6 haploid
	D	F6 haploid	F6 haploid	F6 haploid	F6 haploid	F6 haploid	F6 haploid	F6 haploid	F6 haploid	F6 haploid	RM11 (YDJ6649)	F6 haploid	F6 haploid
	E	F6 haploid	YJM975 (YDJ6635)	UWOPS87-2421 (YDJ6623)	273614N (YDJ6626)	F6 haploid	F6 haploid	F6 haploid	F6 haploid	F6 haploid	F6 haploid	F6 haploid	F6 haploid
	F	F6 haploid	F6 haploid	F6 haploid	F6 haploid	322134S (YDJ6628)	F6 haploid	F6 haploid	F6 haploid	F6 haploid	F6 haploid	Y55 (YDJ6629)	F6 haploid
	G	F6 haploid	F6 haploid	UWOPS83-787.3 (YDJ6630)	F6 haploid	F6 haploid	F6 haploid	F6 haploid	F6 haploid	F6 haploid	SK1 (YDJ6631)	BC187 (YDJ6632)	RM11 (YDJ6649)
	H	F6 haploid	BLANK	F6 haploid	F6 haploid	F6 haploid	F6 haploid	F6 haploid	YJM975 (YDJ6635)	F6 haploid	F6 haploid	F6 haploid	F6 haploid
Plate 7		column
		1	2	3	4	5	6	7	8	9	10	11	12
row	A	F6 haploid	F6 haploid	F6 haploid	F6 haploid	F6 haploid	F6 haploid	BLANK	F6 haploid	F6 haploid	RM11 (YDJ6649)	F6 haploid	F6 haploid
	B	F6 haploid	F6 haploid	F6 haploid	YJM975 (YDJ6635)	F6 haploid	F6 haploid	F6 haploid	YJM978 (YDJ6633)	F6 haploid	F6 haploid	F6 haploid	F6 haploid
	C	F6 haploid	F6 haploid	YJM981 (YDJ6634)	YJM975 (YDJ6635)	DBVPG1373 (YDJ6636)	DBVPG1106 (YDJ6637)	F6 haploid	DBVPG6765 (YDJ6638)	L_1374 (YDJ6639)	F6 haploid	F6 haploid	F6 haploid
	D	F6 haploid	F6 haploid	L_1528 (YDJ6640)	F6 haploid	F6 haploid	DBVPG6044 (YDJ6641)	F6 haploid	F6 haploid	F6 haploid	F6 haploid	RM11 (YDJ6649)	F6 haploid
	E	F6 haploid	YJM975 (YDJ6635)	F6 haploid	F6 haploid	NCYC110 (YDJ6642)	UWOPS03-461.4 (YDJ6643)	F6 haploid	F6 haploid	UWOPS05-217.3 (YDJ6644)	F6 haploid	UWOPS05-227.2 (YDJ6645)	F6 haploid
	F	F6 haploid	Y12 (YDJ6646)	F6 haploid	F6 haploid	F6 haploid	F6 haploid	F6 haploid	F6 haploid	F6 haploid	F6 haploid	YPS606 (YDJ6647)	F6 haploid
	G	F6 haploid	F6 haploid	F6 haploid	YPS128 (YDJ6648)	F6 haploid	F6 haploid	F6 haploid	RM11 (YDJ6649)	YJM975 (YDJ6635)	F6 haploid	F6 haploid	F6 haploid
	H	F6 haploid	BLANK	F6 haploid	F6 haploid	F6 haploid	F6 haploid	F6 haploid	F6 haploid	F6 haploid	F6 haploid	F6 haploid	F6 haploid
Plate 8		column
		1	2	3	4	5	6	7	8	9	10	11	12
row	A	F6 haploid	F6 haploid	F6 haploid	F6 haploid	F6 haploid	RM11 (YDJ6649)	F6 haploid	BLANK	F6 haploid	F6 haploid	YJM975 (YDJ6635)	F6 haploid
	B	F6 haploid	UWOPS87-2421 (YDJ6623)	F6 haploid	F6 haploid	F6 haploid	273614N (YDJ6626)	F6 haploid	F6 haploid	F6 haploid	322134S (YDJ6628)	F6 haploid	F6 haploid
	C	F6 haploid	Y55 (YDJ6629)	UWOPS83-787.3 (YDJ6630)	F6 haploid	F6 haploid	F6 haploid	SK1 (YDJ6631)	F6 haploid	F6 haploid	BC187 (YDJ6632)	F6 haploid	F6 haploid
	D	YJM978 (YDJ6633)	F6 haploid	RM11 (YDJ6649)	F6 haploid	YJM975 (YDJ6635)	YJM981 (YDJ6634)	YJM975 (YDJ6635)	F6 haploid	DBVPG1373 (YDJ6636)	F6 haploid	F6 haploid	F6 haploid
	E	F6 haploid	F6 haploid	F6 haploid	F6 haploid	F6 haploid	F6 haploid	F6 haploid	F6 haploid	F6 haploid	DBVPG1106 (YDJ6637)	F6 haploid	F6 haploid
	F	F6 haploid	F6 haploid	F6 haploid	F6 haploid	F6 haploid	F6 haploid	DBVPG6765 (YDJ6638)	F6 haploid	L_1374 (YDJ6639)	F6 haploid	F6 haploid	L_1528 (YDJ6640)
	G	F6 haploid	F6 haploid	RM11 (YDJ6649)	F6 haploid	F6 haploid	F6 haploid	F6 haploid	F6 haploid	F6 haploid	F6 haploid	F6 haploid	F6 haploid
	H	F6 haploid	BLANK	F6 haploid	F6 haploid	F6 haploid	F6 haploid	F6 haploid	F6 haploid	F6 haploid	F6 haploid	F6 haploid	F6 haploid
Plate 9		column
		1	2	3	4	5	6	7	8	9	10	11	12
row	A	F6 haploid	F6 haploid	F6 haploid	F6 haploid	F6 haploid	F6 haploid	RM11 (YDJ6649)	F6 haploid	BLANK	F6 haploid	F6 haploid	YJM975 (YDJ6635)
	B	F6 haploid	F6 haploid	F6 haploid	F6 haploid	DBVPG6044 (YDJ6641)	F6 haploid	F6 haploid	F6 haploid	F6 haploid	F6 haploid	NCYC110 (YDJ6642)	F6 haploid
	C	UWOPS03-461.4 (YDJ6643)	F6 haploid	F6 haploid	UWOPS05-217.3 (YDJ6644)	UWOPS05-227.2 (YDJ6645)	F6 haploid	F6 haploid	Y12 (YDJ6646)	RM11 (YDJ6649)	F6 haploid	F6 haploid	F6 haploid
	D	F6 haploid	F6 haploid	F6 haploid	F6 haploid	F6 haploid	F6 haploid	F6 haploid	F6 haploid	F6 haploid	YJM975 (YDJ6635)	F6 haploid	F6 haploid
	E	F6 haploid	F6 haploid	F6 haploid	F6 haploid	F6 haploid	F6 haploid	F6 haploid	F6 haploid	F6 haploid	F6 haploid	F6 haploid	F6 haploid
	F	YPS606 (YDJ6647)	F6 haploid	F6 haploid	F6 haploid	F6 haploid	F6 haploid	YPS128 (YDJ6648)	F6 haploid	F6 haploid	F6 haploid	F6 haploid	F6 haploid
	G	UWOPS87-2421 (YDJ6623)	273614N (YDJ6626)	F6 haploid	322134S (YDJ6628)	Y55 (YDJ6629)	F6 haploid	F6 haploid	F6 haploid	F6 haploid	F6 haploid	RM11 (YDJ6649)	F6 haploid
	H	F6 haploid	BLANK	F6 haploid	F6 haploid	F6 haploid	F6 haploid	F6 haploid	F6 haploid	YJM975 (YDJ6635)	F6 haploid	F6 haploid	F6 haploid
Plate 10		column
		1	2	3	4	5	6	7	8	9	10	11	12
row	A	RM11 (YDJ6649)	YJM975 (YDJ6635)	F6 haploid	UWOPS83-787.3 (YDJ6630)	F6 haploid	F6 haploid	F6 haploid	F6 haploid	F6 haploid	BLANK	F6 haploid	F6 haploid
	B	F6 haploid	SK1 (YDJ6631)	F6 haploid	F6 haploid	BC187 (YDJ6632)	F6 haploid	F6 haploid	F6 haploid	F6 haploid	F6 haploid	F6 haploid	F6 haploid
	C	F6 haploid	F6 haploid	F6 haploid	F6 haploid	F6 haploid	F6 haploid	YJM978 (YDJ6633)	YJM981 (YDJ6634)	F6 haploid	YJM975 (YDJ6635)	RM11 (YDJ6649)	F6 haploid
	D	F6 haploid	F6 haploid	F6 haploid	F6 haploid	F6 haploid	F6 haploid	YJM975 (YDJ6635)	F6 haploid	F6 haploid	F6 haploid	F6 haploid	F6 haploid
	E	DBVPG1373 (YDJ6636)	DBVPG1106 (YDJ6637)	DBVPG6765 (YDJ6638)	F6 haploid	L_1374 (YDJ6639)	F6 haploid	F6 haploid	F6 haploid	L_1528 (YDJ6640)	F6 haploid	DBVPG6044 (YDJ6641)	F6 haploid
	F	F6 haploid	NCYC110 (YDJ6642)	F6 haploid	F6 haploid	F6 haploid	F6 haploid	F6 haploid	F6 haploid	UWOPS03-461.4 (YDJ6643)	F6 haploid	F6 haploid	F6 haploid
	G	F6 haploid	F6 haploid	UWOPS05-217.3 (YDJ6644)	F6 haploid	F6 haploid	RM11 (YDJ6649)	F6 haploid	F6 haploid	F6 haploid	F6 haploid	F6 haploid	F6 haploid
	H	F6 haploid	BLANK	F6 haploid	F6 haploid	F6 haploid	YJM975 (YDJ6635)	F6 haploid	F6 haploid	F6 haploid	F6 haploid	F6 haploid	F6 haploid
Plate 11		column
		1	2	3	4	5	6	7	8	9	10	11	12
row	A	F6 haploid	F6 haploid	F6 haploid	F6 haploid	RM11 (YDJ6649)	YJM975 (YDJ6635)	F6 haploid	UWOPS05-227.2 (YDJ6645)	Y12 (YDJ6646)	F6 haploid	BLANK	F6 haploid
	B	F6 haploid	F6 haploid	YPS606 (YDJ6647)	F6 haploid	F6 haploid	YPS128 (YDJ6648)	BLANK	F6 haploid	F6 haploid	F6 haploid	BLANK	F6 haploid
	C	BLANK	RM11 (YDJ6649)	F6 haploid	F6 haploid	F6 haploid	F6 haploid	F6 haploid	F6 haploid	F6 haploid	F6 haploid	F6 haploid	F6 haploid
	D	F6 haploid	F6 haploid	F6 haploid	F6 haploid	F6 haploid	F6 haploid	F6 haploid	F6 haploid	F6 haploid	F6 haploid	F6 haploid	F6 haploid
	E	F6 haploid	YJM975 (YDJ6635)	F6 haploid	F6 haploid	F6 haploid	F6 haploid	F6 haploid	F6 haploid	F6 haploid	F6 haploid	F6 haploid	F6 haploid
	F	F6 haploid	F6 haploid	F6 haploid	F6 haploid	F6 haploid	BLANK	F6 haploid	F6 haploid	F6 haploid	F6 haploid	BLANK	F6 haploid
	G	F6 haploid	F6 haploid	F6 haploid	F6 haploid	F6 haploid	F6 haploid	F6 haploid	BLANK	F6 haploid	F6 haploid	F6 haploid	BLANK
	H	BLANK	BLANK	F6 haploid	F6 haploid	F6 haploid	F6 haploid	F6 haploid	F6 haploid	BLANK	RM11 (YDJ6649)	YJM975 (YDJ6635)	F6 haploid
Plate 12		column
		1	2	3	4	5	6	7	8	9	10	11	12
row	A	F6 haploid	RM11 (YDJ6649)	F6 haploid	YJM975 (YDJ6635)	F6 haploid	F6 haploid	F6 haploid	F6 haploid	BLANK	BLANK	F6 haploid	BLANK
	B	F6 haploid	F6 haploid	F6 haploid	F6 haploid	F6 haploid	BLANK	F6 haploid	F6 haploid	F6 haploid	F6 haploid	F6 haploid	BLANK
	C	F6 haploid	F6 haploid	F6 haploid	F6 haploid	F6 haploid	BLANK	F6 haploid	F6 haploid	F6 haploid	F6 haploid	F6 haploid	F6 haploid
	D	F6 haploid	F6 haploid	BLANK	F6 haploid	F6 haploid	RM11 (YDJ6649)	F6 haploid	F6 haploid	F6 haploid	F6 haploid	F6 haploid	F6 haploid
	E	F6 haploid	YJM975 (YDJ6635)	BLANK	F6 haploid	F6 haploid	F6 haploid	BLANK	BLANK	F6 haploid	BLANK	F6 haploid	F6 haploid
	F	F6 haploid	F6 haploid	F6 haploid	F6 haploid	BLANK	BLANK	F6 haploid	F6 haploid	BLANK	F6 haploid	F6 haploid	F6 haploid
	G	F6 haploid	F6 haploid	BLANK	F6 haploid	F6 haploid	F6 haploid	F6 haploid	F6 haploid	F6 haploid	BLANK	F6 haploid	F6 haploid
	H	F6 haploid	BLANK	BLANK	BLANK	F6 haploid	RM11 (YDJ6649)	F6 haploid	F6 haploid	F6 haploid	YJM975 (YDJ6635)	F6 haploid	F6 haploid
